# Next-generation all-in-one CRISPR/Cas9 multiply-edited CD30CAR-T cells: Potency despite risk of translocations

**DOI:** 10.64898/2026.02.27.708432

**Authors:** Jan-Malte Kleid, Michael Damrat, Milita Dargužytė, Manuel Rhiel, Natascha E. Stumpf, Tabea Kleitke, Sandra Ammann, Tatjana I. Cornu, Fawad Khan, Tobias Wollmann, Sven Borchmann, Christof Scheid, Christianne Moraes, Tobias Riet, Sabine Awerkiew, Leon Ullrich, Birgit Gathof, Frank Klawonn, Britta Eiz-Vesper, Dimitrios L. Wagner, Kai Hübel, Roland Ullrich, Martin Bornhäuser, Toni Cathomen, Renata Stripecke

## Abstract

**Background:** Chimeric antigen receptor (CAR)-T cells are therapeutic breakthroughs against advanced non-Hodgkin lymphomas and myelomas. On the other hand, no CAR-T cell product has been so far clinically approved for therapy of Hodgkin Lymphoma (HL), T cell lymphoma (TCL), or Epstein-Barr-Virus (EBV)-associated lymphoproliferative diseases (EBV-LPDs). CD30 (TNFRSF8) is commonly expressed on HL and on subsets of TCL and EBV-LPDs. CD30CAR-T cells generated via transduction with viral vectors have been tested in clinical trials, showing overall good responses against HL. CAR-T cells produced entirely with locus-specific gene editing methods are emerging as attractive next-generation engineered cell products for ease of multiple seamless cell modifications.

**Methods:** Using CRISPR/Cas9-mediated techniques, we optimized homology-directed repair templates (HDRTs) and performed all-in-one multiplex editing to knock-in (KI) CD30CAR within the TCRα constant (*TRAC*) locus and to simultaneously knock-out (KO) PD-1 or/and β2M. CD30CAR-T cells were tested in CD30^+^ cell models of HL, TCL, and EBV-LPDs.

**Results:** We compared mouse versus human anti-CD30 scFv designs in HDRTs incorporating *TRAC* homology arms, FcIg spacer/detection domain, and CD28 / CD3ζ signaling domains. We obtained an average of 30% TRAC^KI^CD30CAR-T cells and efficient *in vitro* cytotoxicity with CD30^+^ cell targets. CARs incorporating the high-affinity humanized 5F11 scFv showed the highest CAR expression, and the editing templates were further modified to incorporate a truncated CD34 (tCD34) spacer/detection domain. 5F11-CD30CAR-tCD34-T cells showed high CAR-KI rates (approx. 50-80% 12-14 days after editing) and potency *in vitro* and *in vivo*. Subsequently, we tested all-in-one CAR KI with additional KOs by co-electroporation of guide RNAs (gRNAs) targeting the genes encoding PD-1 or /and β2M to improve function and allow for improved cell persistence in allogeneic recipients, respectively. Compared with CD30CAR-T cells, CD30CAR-β2M^KO^-T cells were similarly viable and functional and showed low risk of translocations. PD1^KO^ enabled CD30CAR-T cells to produce higher levels of cytotoxic features upon exposure to targets. However, simultaneous β2M^KO^ and PD-1^KO^ compromised the expansion capacity of CD30CAR-T cells and resulted in detectable translocations.

**Conclusions:** Non-virally engineered 5F11-CD30CAR-T cells represent a novel cell therapy modality against CD30^+^ lymphomas. Multiplex editing remains to be optimized to avoid unwanted genomic alterations and chromosomal translocations.
