## Supplement Tables 2 and 3 for "Next-generation all-in-one CRISPR/Cas9 multiply-edited CD30CAR-T cells: Potency despite risk of translocations"

### Sheet: Supplemental Table 3
	CAST-Seq on PDCD1; Sample: TRAC/PDCD1/B2M-KO+CD30CAR-KI
site	chr	start	end	reads_unique	reads	hits	NB_OVL	NB_SIGNIF	aln_sum_gRNA1	score gRNA1	aln_sum_gRNA2	score gRNA2	aln_sum_gRNA3	score gRNA3	OMT	annotation	geneId
ON-PDCD1	chr2	241857933	241859533	45466	3905713	17541	2	2	cacctacctaagaaccatccTGg	20.5	CagGaGcaaaGAGgg-gaCtTGg	3.5	cCGaccccac----ctaCctAAg	5.5	gRNA1	Promoter (<=1kb)	LOC124908032
ON-B2M	chr15	44715233	44716033	3218	459046	1994	2	2	cacctTccCaaCaa+ccaCc+cCAT	6.5	gaAaGtcaaaTtTCCtgaatTGC	6.5	cttaccccacttaactatctTGg	20.5	gRNA3	3' UTR	B2M
ON-TRAC	chr14	22547128	22547928	1946	290392	1218	2	2	cacctTcTtCC---ccaGccCAg	3.5	gagaatcaaaatcggtgaatAGg	20.5	cttGTcccacAGa--tatc-CAg	4.5	gRNA2	Promoter (<=1kb)	TRAC
OT1	chr15	92445691	92446491	214	19745	127	2	2	cacct+acctaagaaccatccAGg	18.5	Tagaatcaa----ggGgaGt-Ag	4	ctt---ccaGttaTctatTGCAg	5.5	gRNA1	Intron (NM_001330416.2/ST8SIA2, intron 4 of 4)	ST8SIA2
OT2	chr10	22469850	22470650	4	1012	3	2	2	cCcAGaccCCagaaccat--GAg	5.5	gaTaCtcaaaa-cTTtACatTTg	4.5	ct++taAcccacttaactatctTGg	15.5	gRNA3	Promoter (<=1kb)	LOC105376450
OT3	chr2	46368521	46369321	4	453	3	2	2	c-cctGcctaagaacca-ccAGg	12.5	gagaaCcaaGatTT-tga--GAg	4.5	cttTcTTca++ct+taaG+tatct-Gg	4	gRNA1	Intron (NM_001430.5/EPAS1, intron 6 of 15)	EPAS1
	chr2	241833958	241834758	9	1213	6	1	1	ca+cctCTGtaa++++gaacca+tccGGg	5.5	CagC--caaaaGcgg-gaaATGg	4.5	cttac++ccAactCaacGTtctGGg	9.5	gRNA3	Distal Intergenic	LOC124905350
	chr15	44693397	44694197	3	1391	3	1	1	caTctCcctCTga++accatc-AGg	6.5	gaTaaGcaaaTtcAAtgaatATA	7.5	cttCcccc+actAaact--ctGAg	9.5	gRNA3	Intron (NM_001387261.1/PATL2, intron 1 of 15)	PATL2
	chr15	44775874	44776674	3	503	3	1	1	caAAtacAtaa++ga+accatccTAg	9.5	AaAaaAAaaaatcAgCgaTtTAA	4.5	cAtGcccGGct-aaTt-tctTTg	3.5	gRNA1	Distal Intergenic	TRIM69
	chr15	51753815	51754615	2	835	2	1	1	c-cctaccCaagaaccatccCGA	13.5	gaCaaAcaGCTGcAgtgaatCTg	5.5	cttacAAcacttaa-tCtctTAC	9.5	gRNA1, gRNA3	Promoter (2-3kb)	TMOD2
	chr3	95358761	95359561	2	301	2	1	1	cac-taccATagaaccatccAGg	13.5	gagaTtc+aaaatcTgAAaatCTg	9.5	ctGTcTcca--taTctatcCGTg	4.5	gRNA1	Distal Intergenic	RPS18P6
	chr5	9332303	9333103	1	766	1	1	1	Tacct+acctaa+++ga++accaAccCAT	5.5	gagaatcaGaatTg+gt-aatTGg	11.5	ctGaccccaTGtGaGtaCc--Ag	5	gRNA2	Intron (XM_047417867.1/SEMA5A, intron 1 of 19)	SEMA5A
	chr2	36238548	36239348	1	98	1	1	1	cacct+acctaTCaaTcat+ccATg	9.5	gTgaatcTaa++atAAgtgCatGGg	7.5	cttacTccacAtaGAtatGACGC	6.5	gRNA1	Distal Intergenic	RPL21P36
	CAST-Seq on PDCD1; Sample: TRAC/PDCD1-KO+CD30CAR-KI
site	chr	start	end	reads_unique	reads	hits	NB_OVL	NB_SIGNIF	aln_sum_gRNA1	score gRNA1	aln_sum_gRNA2	score gRNA2	aln_sum_gRNA3	score gRNA3	OMT	annotation	geneId
ON-PDCD1	chr2	241857933	241859533	50308	3513190	20906	2	2	cacctacctaagaaccatccTGg	20.5	CagGaGcaaaGAGgg-gaCtTGg	3.5	N/A	N/A	gRNA1	Promoter (<=1kb)	LOC124908032
ON-TRAC	chr14	22547120	22547920	2189	251449	1407	2	2	cacctTcTtCC---ccaGccCAg	3.5	gagaatcaaaatcggtgaatAGg	20.5	N/A	N/A	gRNA2	Promoter (<=1kb)	TRAC
OT1	chr15	92445679	92446479	456	42626	301	2	2	cacct+acctaagaaccatccAGg	18.5	Tagaatcaa----ggGgaGt-Ag	4	N/A	N/A	gRNA1	Intron (NM_001330416.2/ST8SIA2, intron 4 of 4)	ST8SIA2
	chr9	98936769	98937569	3	352	1	1	1	cacAtaccCCagaaAcatc-TAg	9.5	gaTaat+caaCaGc++ggtgaCAGGg	5.5	N/A	N/A	gRNA1	Distal Intergenic	COL15A1
	chr3	162765279	162766079	1	311	1	1	1	caccta+ccta+agaac-atcATAg	11.5	TaCTTtcaa+aat-ggtgaatA+Ag	5.5	N/A	N/A	gRNA1	Distal Intergenic	TOMM22P6
	chr15	83064658	83065458	1	31	1	1	1	cacTt-cctaaTTaccaGccAGg	9.5	gGTaa--aaCatTCgtTaatTAg	3.5	N/A	N/A	gRNA1	Promoter (1-2kb)	BTBD1
	chr6	7899714	7900514	1	10	1	1	1	caGcta--taagaac-atccTTg	9.5	gaAaaCTaaaatG+ggtgaaAACT	5.5	N/A	N/A	gRNA1	Intron (NR_037616.1/BLOC1S5-TXNDC5, intron 5 of 12)	BLOC1S5-TXNDC5
	CAST-Seq on TRAC; Sample: TRAC/B2M-KO+CD30CAR-KI
site	chr	start	end	reads_unique	reads	hits	NB_OVL	NB_SIGNIF	aln_sum_gRNA1	score gRNA1	aln_sum_gRNA2	score gRNA2	aln_sum_gRNA3	score gRNA3	OMT	annotation	geneId
ON-TRAC	chr14	22546808	22548408	7463	547544	5348	2	2	gagaatcaaaatcggtgaatAGg	20.5	N/A	N/A	AttCcTccactt+aac-aCct-Gg	6	gRNA1	Promoter (<=1kb)	TRAC
ON-B2M	chr15	44715352	44716152	1298	102683	900	2	2	gaAaGtcaaaTtTCCtgaatTGC	6.5	N/A	N/A	cttaccccacttaactatctTGg	20.5	gRNA3	3' UTR	B2M
OT2	chr10	22469793	22470593	6	379	3	1	1	gaTaCtcaaaa-cTTtACatTTg	4.5	N/A	N/A	ct++taAcccacttaactatctTGg	15.5	gRNA3	Promoter (<=1kb)	LOC105376450
	chr1	177797238	177798038	5	177	2	1	1	gagaaCcaTTCtTgAtCaTtGAg	4.5	N/A	N/A	cCCaccccacCCaactatctGGg	12.5	gRNA3	Distal Intergenic	LINC01741
	chr6	152672517	152673317	3	423	1	1	1	gaga-tGaaaa---gt-aTtTGg	3.5	N/A	N/A	cttacTccaAtAaac+tatc+tAAg	10.5	gRNA3	Intron (XR_001744416.2/LOC105378061, intron 4 of 4)	LOC105378061
	chr15	44142020	44142820	1	18	1	1	1	gagaGtGa+aaat--gtAaa-AGg	4.5	N/A	N/A	ctGaTcc-acttaaTtatAtTAg	9.5	gRNA3	Intron (NM_001286490.2/FRMD5, intron 1 of 15)	FRMD5
	chr15	93160631	93161431	1	10	1	1	1	gaAaatcaaaa-cAACga-t-Ag	5	N/A	N/A	cttaccc---ttaacAatct-Gg	10	gRNA3	Intron (XR_007064769.1/LOC101927025, intron 4 of 4)	LOC101927025
	CAST-Seq on TRAC; Sample: TRAC/PDCD1-KO+CD30CAR-KI
site	chr	start	end	reads_unique	reads	hits	NB_OVL	NB_SIGNIF	aln_sum_gRNA1	score gRNA1	aln_sum_gRNA2	score gRNA2	aln_sum_gRNA3	score gRNA3	OMT	annotation	geneId
ON-TRAC	chr14	22546808	22548408	5295	417653	3777	2	2	gagaatcaaaatcggtgaatAGg	20.5	cacctGc++ctaagCCccaGc+cTAC	5.5	N/A	N/A	gRNA1	Promoter (<=1kb)	TRAC
ON-PDCD1	chr2	241858411	241859211	1024	123244	714	2	2	CagGaGcaaaGAGgg-gaCtTGg	3.5	cacctacctaagaaccatccTGg	20.5	N/A	N/A	gRNA2	Promoter (<=1kb)	LOC124908032
OT1	chr15	92445762	92446562	158	14396	116	2	2	Tagaatcaa----ggGgaGt-Ag	4	cacct+acctaagaaccatccAGg	18.5	N/A	N/A	gRNA2	Intron (NM_001330416.2/ST8SIA2, intron 4 of 4)	ST8SIA2
	chr16	20652258	20653058	2	357	2	1	1	gagTat-aGCatcg-tgaTCCAg	4.5	cacctGcGGaagaaccaAc-AAg	9.5	N/A	N/A	gRNA2	3' UTR	DDOST
	chr17	598789	599589	3	449	1	1	1	gCgaCtcaCa-tcg++gtgG+atCAg	4.5	caccCCcc-aagaaccaCccAGg	11.5	N/A	N/A	gRNA2	Intron (NM_001194.4/HCN2, intron 1 of 7)	HCN2
	CAST-Seq on TRAC; Sample: TRAC/PDCD1/B2M-KO+CD30CAR-KI
site	chr	start	end	reads_unique	reads	hits	NB_OVL	NB_SIGNIF	aln_sum_gRNA1	score gRNA1	aln_sum_gRNA2	score gRNA2	aln_sum_gRNA3	score gRNA3	OMT	annotation	geneId
ON-TRAC	chr14	22546808	22548408	3756	195432	2855	2	2	gagaatcaaaatcggtgaatAGg	20.5	cacctGc++ctaagCCccaGc+cTAC	5.5	AttCcTccactt+aac-aCct-Gg	6	gRNA1	Promoter (<=1kb)	TRAC
ON-B2M	chr15	44715344	44716144	877	40810	645	2	2	gaAaGtcaaaTtTCCtgaatTGC	6.5	GaTctT--taagaacATtccCTg	4.5	cttaccccacttaactatctTGg	20.5	gRNA3	3' UTR	B2M
ON-PDCD1	chr2	241858414	241859214	764	52488	586	2	2	CagGaGcaaaGAGgg-gaCtTGg	3.5	cacctacctaagaaccatccTGg	20.5	cCGaccccac----ctaCctAAg	5.5	gRNA2	Promoter (<=1kb)	LOC124908032
OT1	chr15	92445764	92446564	79	2702	67	2	2	Tagaatcaa----ggGgaGt-Ag	4	cacct+acctaagaaccatccAGg	18.5	ctt---ccaGttaTctatTGCAg	5.5	gRNA2	Intron (NM_001330416.2/ST8SIA2, intron 4 of 4)	ST8SIA2
OT4	chr1	42876716	42877516	2	72	2	2	2	gaga--cCaaatcTAtgaCtCTT	4.5	ca+cctGcTtaagaaccatTGCTg	9.5	cttacc+ccaAAtGacCaC+ct-Ag	5	gRNA2	Intron (NR_104171.1/LOC339539, intron 2 of 3)	LOC339539
	chr11	110841368	110842168	2	170	2	2	1	ga-aatGaGaTtTgTAgaatGTg	4.5	AacGt+acctaagGCcAatcTAAg	6.5	cttaGAccacAtaaG++tatctTGg	9.5	gRNA3	Distal Intergenic	HNRNPA1P60
	chr12	38824961	38825761	1	73	1	1	1	gagTaGTaaaatTTAtgaat--g	6	caGctGc+ct+aagGGcTatcTTGg	4.5	ctt---ccactGaaAtatctCAg	9.5	gRNA3	Intron (NM_153634.3/CPNE8, intron 6 of 19)	CPNE8
OT2	chr10	22469804	22470604	1	49	1	1	1	gaTaCtcaaaa-cTTtACatTTg	4.5	cCcAGaccCCagaaccat--GAg	5.5	ct++taAcccacttaactatctTGg	15.5	gRNA3	Promoter (<=1kb)	LOC105376450
	chr11	10373993	10374793	1	49	1	1	1	gaCaatcaGaatc++ggtgC-t--g	6	TacAtacAta+aga++aAcatGcATg	4.5	ctC-ccccacttCTctatctTGA	9.5	gRNA3	Intron (NR_103765.1/CAND1.11, intron 2 of 3)	CAND1.11
	chrX	146660965	146661765	1	37	1	1	1	gGga-tcaGaaA-ggtgaaGGGg	6.5	caGctacc--agCTGGatccTGC	3.5	cttacccc+aAttaGc+taActGAg	10.5	gRNA3	Distal Intergenic	ANKRD11P2
	chr7	32371791	32372591	1	34	1	1	1	gaTaGAcaCa-tAggtgaat-Gg	6	caccCacctCGg--cc-tccCAA	4.5	cttTccccaTtGaaTtGtctTGg	10.5	gRNA3	Intron (NM_001322059.2/PDE1C, intron 1 of 17)	PDE1C

### Sheet: Supplemental Table 2
	Function		#	Sequence 5'-3'
PDCD1 CAST-Seq	CAST-seq PCR I	bait	9396	CCTGAGCAGTGGAGAAG
		decoy 1	9398	CGACCCCACCTACCT
		decoy 2	9399	GTCAGGTGTCCCAGAG
		prey	4032	GTAATACGACTCACTATAGGGC
	CAST-seq PCR II	bait nested	9397	GACTGGAGTTCAGACGTGTGCTCTTCCGATCTCAGGCATGCAGATCCCACAG
		prey nested	4033	ACACTCTACACTCTTTCCCTACACGACGCTCTTCCGATCTAGGGCTCCGCTTAAGGGAC
	Linker	positive strand	4038	GTAATACGACTCACTATAGGGCTCCGCTTAAGGGACT
		negative strand	4039	P-GTCCCTTAAGCGGAGC-NH3
TRAC CAST-Seq	CAST-seq PCR I	bait	9118	GTCCCACAGATATCCAGAAC
		decoy 1	8845	CTTACTTTGTGACACATTTGTTTG
		decoy 2	8751	TGTGTATATCACAGACAAAACTG
		prey	4032	GTAATACGACTCACTATAGGGC
	CAST-seq PCR II	bait nested	8749	GACTGGAGTTCAGACGTGTGCTCTTCCGATCTCTGACCCTGCCGTGTACC
		prey nested	4033	ACACTCTACACTCTTTCCCTACACGACGCTCTTCCGATCTAGGGCTCCGCTTAAGGGAC
	Linker	positive strand	4038	GTAATACGACTCACTATAGGGCTCCGCTTAAGGGACT
		negative strand	4039	P-GTCCCTTAAGCGGAGC-NH3
Amplicon-Seq	ON-TRAC	fwd primer	9475	TTGGGGCAAAGAGGGAAATG
		rev primer	9690	TGTCTAGCACAGTTTTGTCTGTG
	ON-PDCD1	fwd primer	10080	AGGGACTGAGGGTGGAA
		rev primer	9396	CCTGAGCAGTGGAGAAG
	ON-B2M	fwd primer	10081	CAAGGACTGGTCTTTCTATCTC
		rev primer	10082	CAGGGTAGTATGGCCATAGAC
	OT1	fwd primer	10083	AATCATTCATTCACTCTCTTCCAG
		rev primer	10084	AGAGAGACGCATGGTCAA
	OT2	fwd primer	10085	GCAGGCATAATTCTATGTACAATAGC
		rev primer	10086	CTGAATAGACTAAGGCAGTCATC
	OT3	fwd primer	10087	AAGTAAACAAGACAGTGAAGCC
		rev primer	10088	GTATCTGGTTTTGATGGGAAGTG
	OT4	fwd primer	10089	AGATTCTTTGGATTGGGTTCAAC
		rev primer	10090	ATTAAAGGAGCATCAGCCCAC
